# Allele-agnostic *KCNH1* suppression rescues gain-of-function developmental epileptic encephalopathy

**DOI:** 10.64898/2026.11.06.764929

**Authors:** Wanhao Chi, Erin E. Corbett, Christopher H. Thompson, Dina Simkin, Hiba Adil, Nicole A. Hawkins, Noah A. Callow, Levi Barse, Alfred L. George, Jennifer A. Kearney, Evangelos Kiskinis

## Abstract

Gain-of-function variants in *KCNH1*, which encodes the voltage-gated potassium channel Kv10.1^1,2^, cause developmental and epileptic encephalopathies (DEEs) characterized by seizures, developmental delay and intellectual disability^3–5^. While pathogenic variants enhance channel activity^6^, loss of *KCNH1* is tolerated in humans and mice^7,8^, suggesting that allele-agnostic gene suppression may represent a viable therapeutic strategy. Here, we developed a gapmer antisense oligonucleotide (ASO) targeting *KCNH1* and evaluated its efficacy in human induced pluripotent stem cell (iPSC)-derived neurons and a knock-in mouse model of *KCNH1*-related disorder. Neurons carrying the pathogenic *KCNH1* variants I494V or G375R exhibited a shared phenotype characterized by hyperpolarized resting membrane potential and abnormalities in neuronal network activity despite largely preserved intrinsic firing properties. ASOs efficiently reduced *KCNH1* expression without disrupting network activity in control neurons. In contrast, ASO treatment normalized network dysfunction across both mutant genotypes, demonstrating that distinct *KCNH1* gain-of-function variants converge on a reversible disease state. To assess the efficacy of ASOs *in vivo*, we generated a new *Kcnh1*-R357Q knock-in mouse model that exhibited profound seizures and early mortality. A single ASO treatment reduced seizure burden significantly and restored survival to near-normal levels. Together, these findings establish *KCNH1* suppression as a precision therapeutic strategy for *KCNH1*-related DEEs and provide a framework for treating gain-of-function epilepsies in which partial gene reduction is clinically tolerated.
