## Supplemental Table1-5 for "Allele-agnostic *KCNH1* suppression rescues gain-of-function developmental epileptic encephalopathy"

### Sheet: Table S1
	ASO DNA sequence	Gapmer format	Note
Scramble	CCTATAGGACTATCCAGGAA	/52MOErC/*/i2MOErC/*/i2MOErT/*/i2MOErA/*/i2MOErT/*A*G*G*A*C*T*A*T*C*C*/i2MOErA/*/i2MOErG/*/i2MOErG/*/i2MOErA/*/32MOErA/	2MOE=2’-O-methoxyethyl base
KCNH1 gapmer ASO-1	CGCCGAACAATATTCTCCAG	/52MOErC/*/i2MOErG/*/i2MOErC/*/i2MOErC/*/i2MOErG/*A*A*C*A*A*T*A*T*T*C*/i2MOErT/*/i2MOErC/*/i2MOErC/*/i2MOErA/*/32MOErG/	*=phosphorothioate bond
KCNH1 gapmer ASO-2	TCCACTATCTGAGCATTCCC	/52MOErT/*/i2MOErC/*/i2MOErC/*/i2MOErA/*/i2MOErC/*T*A*T*C*T*G*A*G*C*A*/i2MOErT/*/i2MOErT/*/i2MOErC/*/i2MOErC/*/32MOErC/	ASOs for mouse injections had HPLC purification combined with Na+ salt exchange.
KCNH1 gapmer ASO-3	ATTGCTGTACACAATAGGCC	/52MOErA/*/i2MOErT/*/i2MOErT/*/i2MOErG/*/i2MOErC/*T*G*T*A*C*A*C*A*A*T*/i2MOErA/*/i2MOErG/*/i2MOErG/*/i2MOErC/*/32MOErC/
KCNH1 gapmer ASO-4	AGTTCTCAAATGTTTGCCGC	/52MOErA/*/i2MOErG/*/i2MOErT/*/i2MOErT/*/i2MOErC/*T*C*A*A*A*T*G*T*T*T*/i2MOErG/*/i2MOErC/*/i2MOErC/*/i2MOErG/*/32MOErC/
KCNH1 gapmer ASO-5	CTGTGATAGCCAGACAGCTT	/52MOErC/*/i2MOErT/*/i2MOErG/*/i2MOErT/*/i2MOErG/*A*T*A*G*C*C*A*G*A*C*/i2MOErA/*/i2MOErG/*/i2MOErC/*/i2MOErT/*/32MOErT/
mASO-2	TCGACTATCTGGGCATTCCC	/52MOErT/*/i2MOErC/*/i2MOErG/*/i2MOErA/*/i2MOErC/*T*A*T*C*T*G*G*G*C*A*/i2MOErT/*/i2MOErT/*/i2MOErC/*/i2MOErC/*/32MOErC/

### Sheet: Table S2
Full name	Abbreviation
Area Under Cross-Correlation	AUCC
Area Under Normalized Cross- Correlation	AUNCC
Burst Duration	BD
Burst Frequency	BF
Burst Percentage	BP
Inter Burst Interval Coefficient of Variation	IBI-CV
Inter Burst Interval	IBI
Inter Spike Interval Coefficient of Variation	ISI-CV
Mean Firing Rate	MFR
Mean ISI within Burst	ISI-withinB-mean
Median ISI within Burst	ISI-withinB-median
Network Burst Duration	NBD
Network Burst Frequency	NBF
Network Burst Percentage	NBP
Network IBI Coefficient of Variation	N-IBI-CV
Network Normalized Duration InterQuartile range	NND-IQR
Normalized Duration InterQuartile Range	ND-IQR
Number of Active Electrodes	NAE
Number of Bursting Electrodes	NBingE
Number of Bursts	NB
Number of Electrodes Participating in Burst	NEinB
Number of Network Bursts	NNB
Number of Spikes	NS
Number of Spikes per Burst	NS-perB
Number of Spikes per Network Burst	NS-perNB
Number of Spikes per Network Burst per Channel	NS-perNB-perC
Synchrony Index	SI
Weighted Mean Firing Rate	WMFR
Width at Half Height of Cross-Correlation	WHHCC
Width at Half Height of Normalized Cross-Correlation	WHHNCC

### Sheet: Table S3
Top 20 predicted targets from I494V
Coordinates	strand	MM	target_seq	PAM	distance	location	gene name	gene id
chr1:210804142-210804164	-	0	CTTCTCTA[TGCCACCATCTT]	CGG	0	E	KCNH1	ENSG00000143473
chr8:27668903-27668925	-	2	CCTTTCTA[TGCCACCATCTT]	TGG	1975	I	SCARA3	ENSG00000168077
chr11:7949963-7949985	-	3	ATACTCAA[TGCCACCATCTT]	GGG	9439	-	NLRP10	ENSG00000182261
chr3:125031022-125031044	-	4	ACCCTCTT[TGCCACCATCTT]	GGG	1534	I	HEG1	ENSG00000173706
chr6:143945261-143945283	+	4	GTACCCAA[TGCCACCATCTT]	TGG	2598	I	PLAGL1	ENSG00000118495
chrX:45730050-45730072	-	4	TCTCCCTT[TGCCACCATCTT]	GGG	680	-	RP6-99M1.1	ENSG00000204915
chr6:64694163-64694185	-	4	AGCCTCTA[TTCCACCATCTT]	GGG	19087	I	EYS	ENSG00000188107
chr5:176488782-176488804	-	3	CTTCTAAG[TGCCACCATCTT]	TGG	147	I	FAF2	ENSG00000113194
chr15:81728264-81728286	+	4	TCTTTCTA[TTCCACCATCTT]	TGG	25294	I	CTD-2034I4.1	ENSG00000259543
chr10:129115648-129115670	-	4	ACTCTCAA[TTCCACCATCTT]	TGG	62596	-	AL355537.1	ENSG00000275089
chr5:67243785-67243807	+	4	ATTTTATA[TACCACCATCTT]	TGG	24215	-	CTD-2187J20.1	ENSG00000251206
chr20:56811188-56811210	-	4	TTTTTGTA[TTCCACCATCTT]	TGG	25101	-	RNU6-929P	ENSG00000207158
chr15:37933213-37933235	-	4	CTTGTACC[TGCCACCATCTT]	AGG	18	I	TMCO5A	ENSG00000166069
chr4:99213665-99213687	-	4	CTCTTGTA[TCCCACCATCTT]	GGG	0	E	ADH6	ENSG00000172955
chr14:71375203-71375225	+	3	CTTCTTTT[TACCACCATCTT]	GGG	4270	I	SIPA1L1	ENSG00000197555
chr11:127085642-127085664	-	4	AATCTCTA[AACCACCATCTT]	GGG	12768	I	RP11-168K9.2	ENSG00000255087
chr2:12038653-12038675	+	4	CCTCTTAA[TACCACCATCTT]	GGG	8281	I	SNORD18	ENSG00000238503
chr10:110736802-110736824	-	4	CCTCTTAA[TACCACCATCTT]	GGG	19632	I	RN7SKP288	ENSG00000252036
chr8:11757352-11757374	+	2	CTCCTCTA[TGCCATCATCTT]	TGG	269	I	GATA4	ENSG00000136574
chr11:30587894-30587916	-	4	TGCCTCTA[TGCCCCCATCTT]	TGG	1022	I	MPPED2	ENSG00000066382
Top 20 predicted targets from G375R
Coordinates	strand	MM	target_seq	PAM	distance	location	gene name	gene id
chr1:210919964-210919986	-	0	TGAATATG[GAGCTGCTGTGC]	TGG	0	E	KCNH1	ENSG00000143473
chr4:150423693-150423715	-	4	TGGTGCTG[GAGCTGCTGTGC]	GGG	51	I	RP11-174F8.1	ENSG00000248521
chr3:182572580-182572602	-	2	TGAATATA[TAGCTGCTGTGC]	TGG	38072	-	RPL7L1P8	ENSG00000228766
chr8:128141949-128141971	+	4	GAAGTATG[CAGCTGCTGTGC]	AGG	8145	-	MIR1208	ENSG00000221261
chr12:2261838-2261860	+	3	TGTATCTG[AAGCTGCTGTGC]	TGG	7916	I	CACNA1C-IT3	ENSG00000256721
chr19:2333843-2333865	+	4	CGAAGTGG[GAGCTGCTGTGC]	TGG	737	I	SPPL2B	ENSG00000005206
chr15:74452304-74452326	+	4	TGTAAGAG[GAGCTGCTGTGC]	AGG	0	E	UBL7	ENSG00000138629
chr2:57840824-57840846	-	3	TAATTATG[GAACTGCTGTGC]	TGG	66805	-	VRK2	ENSG00000028116
chr12:71972993-71973015	+	4	TGATCCAG[GAGCTGCTGTGC]	TGG	278	I	TPH2	ENSG00000139287
chr1:161607404-161607426	+	4	GGCCTATG[GGGCTGCTGTGC]	AGG	0	E	HSPA7	ENSG00000225217
chr1:161525771-161525793	+	4	GGCCTATG[GGGCTGCTGTGC]	AGG	0	E	HSPA6	ENSG00000173110
chr6:471854-471876	+	4	GGGCTATG[GTGCTGCTGTGC]	AGG	13257	-	EXOC2	ENSG00000112685
chr7:47843752-47843774	+	4	TTCATATC[AAGCTGCTGTGC]	AGG	583	I	PKD1L1	ENSG00000158683
chr7:158168076-158168098	-	4	TGTTTGTG[GTGCTGCTGTGC]	TGG	785	I	PTPRN2	ENSG00000155093
chrX:78277561-78277583	-	4	AGATTAAG[GACCTGCTGTGC]	TGG	3788	I	CYSLTR1	ENSG00000173198
chr17:73067288-73067310	+	4	TGTAAGTG[GACCTGCTGTGC]	AGG	560	I	RP11-766H1.1	ENSG00000266501
chr11:134609528-134609550	+	4	CGCATGTG[GAGATGCTGTGC]	GGG	36472	-	AP004550.1	ENSG00000254573
chr14:89299990-89300012	-	4	TCAAAATG[ATGCTGCTGTGC]	TGG	8396	I	CAP2P1	ENSG00000259151
chr14:23557066-23557088	+	4	TGGAGATG[TGGCTGCTGTGC]	TGG	0	E	THTPA	ENSG00000259431
chr19:19632686-19632708	-	3	TGAATGTG[CACCTGCTGTGC]	AGG	1095	I	GMIP	ENSG00000089639

### Sheet: Table S4
	Sequence (5'-3')	Note
KCNH1 qPCR forward	GAAAAAGTGCGGCAAACATT	for iGlut neurons
KCNH1 qPCR reverse	TCGAATTGGAGCAATTTTCA
KCNH1 I494V gqPCR forward1	TCCTCCTCACCTCTAGCACT
KCNH1 I494V gqPCR reverse1	ATGGTTTCCCTGAGCTCCTC
KCNH1 I494V gqPCR forward2	GGCTCAGGGACCACTAACTT
KCNH1 I494V gqPCR reverse2	CTTTTGGCACCTGGTAGAGC
KCNH1 G375R gqPCR forward1	TGACGCTGTGTTCCTCTTCT
KCNH1 G375R gqPCR reverse1	GTTGCGGATTGTCTTGGTGT
KCNH1 G375R gqPCR forward2	CCGTAAGCTGGACCACTACA
KCNH1 G375R gqPCR reverse2	TAAGGGGTGCCAATGTCCAT
HEG1 forward	TGAACCTCCTGCCTTGACAA
HEG1 reverse	AGTTGGGAGTGCTGAGGAAA
EYS forward	TAGCAGGGTCAAGGAGTTCC
EYS reverse	TCATGTCTTGAGGGTTGGGA
FAF2 forward	GGGATTACAGGCAGGAGATACA
FAF2 reverse	GTCCTTCCATGTGATTTGTTCCT
CACNA1C-IT3 forward	CACACACACACACAACAGGT
CACNA1C-IT3 reverse	ATAACTGCAGGGTGATGGGG
TPH2 forward	CTTCCAAGGACACAGGTTGC
TPH2 reverse	AGAAGGAGTTGCTCTGGTCC
HSPA6 forward	GGACTTCTTCAACGGCAAGG
HSPA6 reverse	GTCTGCTTGGTGGGGATAGT
GAPDH forward	TCAAGGCTGAGAACGGGAAG
GAPDH reverse	CGCCCCACTTGATTTTGGAG
GPI forward	GTGTACCTTCTAGTCCCGCC
GPI reverse	GGTCAAGCTGAAGTGGTTGAAGC
KCNH2 forward	TTAGAGGGTGGCTTCAGTCG
KCNH2 reverse	CTCCGTGTCCTTGTCCGT
Kcnh1 qPCR forward1	TCGCCAGACCTTTGAGAACT	for mouse primary cortical neurons
Kcnh1 qPCR reverse1	TCGGAGCGATCTTCACAAAA
Kcnh1 qPCR forward2	CTGGAGAGAGTGTGGACAGC
Kcnh1 qPCR reverse2	CCCAAACACGTCTCCTTTCC
Gapdh forward	TGTCGTGGAGTCTACTGGTG
Gapdh reverse	GAAGGGGCGGAGATGATGA
Pgk1 forward	CTGAGCCGGCCAAAATTGAT
Pgk1 reverse	GCAGATTCACACCCACCATG
Kcnh1-R357Q forward	CAGTGCCTCTAATGCCAGTTC	for mouse genotyping
Kcnh1-R357Q reverse	CATTAAACTGGTATGGAGTGCC
Atm forward	GGTCTCCAGGTTGGCTCTTC	for mouse predicted off-targets with <3 mismatches
Atm reverse	TGCTGGTCTCTTTGGGGTTC
Ints14 forward	GGCAGGGTTTCTTTTCTCTGTG
Ints14 reverse	GGGAAGGTCTGAAATGGATGGT

### Sheet: Table S5
Host	anti-	Company	Cat #	Primary/Secondary	WB/ICC	Dilution	Note
rabbit	KCNH1	Sigma-Aldrich	HPA014551	Primary	WB	1 over 500	for iGlut neurons
mouse	GAPDH	GeneTex	GT239	Primary	WB	1 over 5000
rabbit	mCherry	Proteintech	PA5-34974	Primary	WB	1 over 2500
mouse	TfR	Thermo Fisher	13-6800	Primary	WB	1 over 500
rabbit	Histone H3	Proteintech	17168-1-AP	Primary	WB	1 over 2000
goat	NANOG	R&D	AF1997	Primary	ICC	1 over 300
mouse	SSEA4	DSHB	MC-813-70	Primary	ICC	1 over 300
chicken	MAP2	Abcam	ab5392	Primary	ICC	1 over 300
rabbit	vGlut1	Synaptic Systems	135302	Primary	ICC	1 over 300
mouse	human nuclear antigen	Abcam	ab191181	Primary	ICC	1 over 300
mouse	Integrin-beta1	Millipore Sigma	MAB2079Z	Primary	ICC	1 over 300
goat	Anti-rabbit-HRP	LICORbio	ab97080	Secondary	WB	1 over 500
goat	Anti-mouse-HRP	LICORbio	926-80010	Secondary	WB	1 over 500
donkey	Anti-chicken AlexaFluor 647	Jackson Immuno Research Labs	703-606-155	Secondary	ICC	1 over 500
donkey	Anti-goat AlexaFluor 488	Life Technologies	A11055	Secondary	ICC	1 over 500
donkey	Anti-mouse AlexaFluor 555	Life Technologies	A31570	Secondary	ICC	1 over 500
rabbit	KCNH1	Thermo Fisher	PA5-101766	Primary	WB	1 over 750	for mouse studies
mouse	Mortalin	Neuromab	N52A/42	Primary	WB	1 over 500
goat	mouse	Jackson Immuno Research Labs	115-62-146	Secondary	WB	1 over 10
goat	rabbit	Jackson Immuno Research Labs	111-655-144	Secondary	WB	1 over 10
